# Photoaffinity enabled transcriptome-wide identification of splice modulating small molecule-RNA binding events in native cells

**DOI:** 10.1101/2024.11.14.623654

**Authors:** Raven Shah, Wanlin Yan, Joyce Rigal, Steve Mullin, Lin Fan, Lynn McGregor, Andrew Krueger, Nicole Renaud, Andrea Byrnes, Jason R. Thomas

## Abstract

Splice modulating small molecules have been developed to promote the U1 snRNP to engage with pre-mRNAs with strong and altered sequence preference. Transcriptomic profiling of bulk RNA from compound treated cells enables detection of RNAs impacted; however, it is difficult to delineate whether transcriptional changes are a consequence of direct compound treatment or *trans*-acting effects. To identify RNA targets that bind directly with splice modulating compounds, we deployed a photoaffinity labeling (PAL)-based Chem-CLIP approach. Through this workflow, we identify the telomerase lncRNA (TERC) as a previously unknown target of this class of clinically relevant small molecules. Using cellular Δ SHAPE-MaP, we orthogonally validate and further define the compound binding site as likely to be the conserved CR4/5 domain. Additionally, a thorough analysis of the PAL-based Chem-CLIP data reveals that considering competed RNAs, irrespective of magnitude of enrichment, adds a rich dimension of hit calling.
