## Supplemental Tables for "Photoaffinity enabled transcriptome-wide identification of splice modulating small molecule-RNA binding events in native cells": Shah_Supp_Table1.csv

ID	Gene	log2FC([1 uM NV1-PAL]/([20 uM NV1 + 1 uM NV1-PAL]))	p-value of [1 uM NV1-PAL]/([20 uM NV1 + 1 uM NV1-PAL])	log2FC([1 uM NV1-PAL]/[1 uM B1-PAL])	p-value of ([1 uM NV1-PAL]/[1 uM B1-PAL])
ENSG00000254192	AC011365.2	5.220980696	0.021008264	5.454672329	0.014963517
ENSG00000267871	ZNF460-AS1	5.217083731	0.025004289	4.481609236	0.041215016
ENSG00000255446	AP003064.2	5.165788749	0.0450188	5.400368446	0.034396278
ENSG00000118640	VAMP8	5.010402601	0.02207498	5.239729119	0.01580863
ENSG00000289076		4.902226552	0.006037657	4.259931956	0.011662093
ENSG00000271737	AC008608.2	4.577359018	1.70E-05	2.712629056	0.000681663
ENSG00000233668	AL353662.2	3.355488805	0.019523445	2.899239165	0.048721455
ENSG00000277925	RF00024	3.058188524	5.34E-50	3.048598558	5.54E-62
ENSG00000270141	TERC	3.041742268	2.48E-51	3.05638464	1.06E-63
ENSG00000138175	ARL3	3.041078651	2.06E-101	2.643880208	7.01E-108
ENSG00000173436	MINOS1	2.819305729	7.27E-96	2.898039978	3.07E-139
ENSG00000251151	HOXC-AS3	2.767625632	0.01897739	4.127871275	0.00369436
ENSG00000154723	ATP5PF	2.615363555	2.41E-96	2.598925924	9.83E-127
ENSG00000034713	GABARAPL2	2.544118349	3.36E-54	2.316525172	1.24E-58
ENSG00000241990	PRR34-AS1	2.469832743	3.26E-17	2.379947597	4.54E-25
ENSG00000120727	PAIP2	2.452511034	6.44E-66	1.699945023	1.99E-48
ENSG00000140044	JDP2	2.425641259	1.80E-07	1.849309849	2.11E-05
ENSG00000100442	FKBP3	2.377487545	3.53E-52	2.074948931	6.41E-47
ENSG00000125629	INSIG2	2.316441309	4.10E-30	1.543714771	3.51E-19
ENSG00000242445	RPL7AP11	2.238408258	2.69E-20	2.025886006	2.59E-16
ENSG00000150625	GPM6A	2.213250551	0.015570842	2.029048429	0.021299234
ENSG00000163634	THOC7	2.205461986	4.89E-33	2.292239203	7.99E-51
ENSG00000163069	SGCB	2.200160414	7.62E-71	1.969453647	1.21E-43
ENSG00000213862	AC044787.1	2.189931913	2.49E-07	1.682364618	2.91E-05
ENSG00000234981	AC244034.1	2.170244514	9.94E-09	2.646202294	4.13E-11
ENSG00000136156	ITM2B	2.164248694	1.30E-41	1.782912544	9.62E-26
ENSG00000278771	RN7SL3	2.05919044	4.93E-26	1.682206413	4.30E-41
ENSG00000257199	AC025161.1	2.040749872	1.78E-11	1.412176033	6.72E-09
ENSG00000168090	COPS6	2.038918935	1.22E-53	2.443576234	3.08E-102
ENSG00000111850	SMIM8	2.022389407	2.38E-20	1.903090838	5.99E-22
ENSG00000270136	MINOS1-NBL1	2.007342317	6.17E-10	1.830912115	1.06E-13
ENSG00000271452	AC005034.5	1.9546395	0.030644428	1.937266482	0.037447246
ENSG00000214753	HNRNPUL2	1.935124693	7.76E-51	1.458439804	2.16E-32
ENSG00000234857	HNRNPUL2-BSCL2	1.920209167	4.55E-49	1.4308506	5.20E-34
ENSG00000122958	VPS26A	1.905757027	8.40E-53	1.713159498	1.18E-53
ENSG00000174442	ZWILCH	1.882161755	2.69E-34	1.716017478	2.89E-34
ENSG00000101079	NDRG3	1.861613339	4.14E-22	1.514230714	8.75E-19
ENSG00000179085	DPM3	1.828010435	6.93E-18	2.04833215	9.52E-17
ENSG00000175063	UBE2C	1.795428527	8.03E-07	1.363520011	0.000885966
ENSG00000111237	VPS29	1.776796779	3.70E-25	1.863315476	6.24E-39
ENSG00000130600	H19	1.756905301	1.74E-19	2.344934712	1.00E-33
ENSG00000167920	TMEM99	1.752057633	0.004055143	1.776719477	0.003778308
ENSG00000276168	RN7SL1	1.736742145	1.04E-05	1.514642196	8.66E-35
ENSG00000261845	AC124283.1	1.726518355	0.020137736	1.574136733	0.025551769
ENSG00000103160	HSDL1	1.719854891	9.36E-24	1.099263726	1.23E-12
ENSG00000235776	AC000089.1	1.70134869	2.16E-05	1.043001469	0.003624714
ENSG00000273723	AL139089.1	1.695061966	0.005222438	1.560835841	0.00712119
ENSG00000178458	H3F3AP6	1.679703295	1.39E-13	1.235467413	6.64E-08
ENSG00000102543	CDADC1	1.678708415	1.40E-13	1.505578617	9.16E-12
ENSG00000235655	H3F3AP4	1.655482239	3.31E-15	1.155881166	1.17E-07
ENSG00000163041	H3F3A	1.64539038	3.97E-25	1.528989542	1.86E-25
ENSG00000282885	AL627171.2	1.621349503	0.000210513	1.504879098	8.66E-36
ENSG00000274012	RN7SL2	1.617795071	0.000227494	1.510468687	3.51E-36
ENSG00000286340		1.616583231	0.014337237	1.342380684	0.040516999
ENSG00000204851	PNMA8B	1.604576876	1.20E-05	1.014305278	0.001459826
ENSG00000141858	SAMD1	1.602130415	2.21E-23	1.025270384	6.07E-15
ENSG00000236824	BCYRN1	1.589044073	8.29E-05	2.036908088	2.76E-22
ENSG00000167363	FN3K	1.580628554	1.94E-18	1.36734016	2.70E-12
ENSG00000242071	RPL7AP6	1.579942061	2.45E-11	1.620006922	1.16E-21
ENSG00000253341	AC115837.1	1.579642867	5.48E-13	1.143823868	1.53E-10
ENSG00000177868	SVBP	1.574873476	2.46E-17	1.350597	6.12E-16
ENSG00000169764	UGP2	1.564648772	7.81E-24	1.508616159	7.84E-26
ENSG00000228057	SEC63P1	1.548649006	8.26E-14	1.07487598	5.20E-08
ENSG00000100916	BRMS1L	1.546011606	2.00E-18	1.294929472	1.74E-14
ENSG00000148303	RPL7A	1.532271804	2.51E-20	1.566626495	7.07E-31
ENSG00000115457	IGFBP2	1.531825434	1.41E-19	1.119303343	7.01E-14
ENSG00000152253	SPC25	1.52716428	2.20E-31	1.185509407	1.16E-21
ENSG00000290018		1.524907729	4.42E-15	1.248834319	3.79E-13
ENSG00000260272	AC093525.2	1.523379349	8.68E-13	1.279400381	0.001236748
ENSG00000241741	RPL7AP30	1.508363343	2.67E-07	1.635661602	9.27E-11
ENSG00000173486	FKBP2	1.505177338	1.35E-12	2.023216752	4.61E-18
ENSG00000250966	AC023886.2	1.48529561	0.000234366	1.277620717	0.000314544
ENSG00000175575	PAAF1	1.477605086	3.19E-18	1.477706488	2.06E-22
ENSG00000273046	AC012531.2	1.468542231	0.006664251	1.125835236	0.031678504
ENSG00000111727	HCFC2	1.464684836	5.23E-12	1.088975936	1.30E-09
ENSG00000183011	0A38	1.458174534	1.35E-15	1.345800898	8.35E-13
ENSG00000166002	SMCO4	1.456518197	6.92E-05	1.129264053	0.001601615
ENSG00000168209	DDIT4	1.452098838	3.30E-11	1.208854292	2.12E-07
ENSG00000107537	PHYH	1.439679683	1.19E-09	1.259837283	1.21E-08
ENSG00000143870	PDIA6	1.429731472	2.24E-23	1.275550409	7.87E-26
ENSG00000286264		1.425163599	1.16E-11	2.091430712	2.97E-24
ENSG00000112667	DNPH1	1.419170128	5.19E-09	1.446055244	4.96E-12
ENSG00000197429	IPP	1.417146132	2.68E-07	1.291665157	2.78E-06
ENSG00000213683	AC002056.1	1.414351263	0.002337967	1.22148117	0.012733096
ENSG00000185883	ATP6V0C	1.41340183	1.51E-12	1.320153562	2.36E-05
ENSG00000148450	MSRB2	1.411513764	2.60E-11	1.275257404	9.79E-13
ENSG00000115317	HTRA2	1.404229934	1.10E-07	1.294066754	5.27E-08
ENSG00000131876	SNRPA1	1.39999452	1.92E-21	1.599112722	4.25E-25
ENSG00000235105	AL356968.2	1.397614709	0.019637242	1.130002858	0.044411978
ENSG00000254505	CHMP4A	1.392898992	7.36E-23	1.763600232	1.83E-34
ENSG00000163743	RCHY1	1.389058981	1.44E-17	1.403034822	2.89E-16
ENSG00000144158	AL078621.1	1.388352989	0.001017944	1.029739689	0.01097366
ENSG00000081154	PCNP	1.377272962	1.81E-29	1.877019763	2.39E-51
ENSG00000076053	RBM7	1.366072086	8.43E-18	2.031831488	2.97E-46
ENSG00000260669	AL096870.2	1.35900424	3.37E-21	1.563059091	1.34E-34
ENSG00000218283	MORF4L1P1	1.350412946	9.09E-25	1.4995701	1.31E-23
ENSG00000081870	HSPB11	1.334333441	9.34E-15	1.35705781	6.76E-19
ENSG00000149231	CCDC82	1.33366541	1.35E-18	1.339068139	2.79E-25
ENSG00000087088	BAX	1.3332158	6.64E-09	1.781124333	3.90E-31
ENSG00000131116	ZNF428	1.331107937	2.85E-10	1.133037548	4.58E-09
ENSG00000167508	MVD	1.330109412	3.14E-07	2.1074613	5.25E-23
ENSG00000163191	S100A11	1.321291796	0.003703703	1.06194921	9.97E-08
ENSG00000185787	MORF4L1	1.312969222	8.11E-29	1.508677432	2.06E-42
ENSG00000184481	FOXO4	1.295377701	3.23E-07	1.239285934	4.12E-08
ENSG00000198105	ZNF248	1.291170515	1.06E-13	1.100190343	6.53E-14
ENSG00000258399	AL117190.1	1.290798112	0.000121658	1.479854381	1.07E-06
ENSG00000243147	MRPL33	1.287661173	4.76E-11	1.321810683	3.43E-22
ENSG00000025796	SEC63	1.286906735	7.65E-17	1.063348823	3.61E-22
ENSG00000108468	CBX1	1.284427809	6.45E-14	1.066431493	1.82E-16
ENSG00000099783	HNRNPM	1.279054451	1.34E-17	1.050822097	1.17E-18
ENSG00000090263	MRPS33	1.272021232	8.42E-19	1.344056937	6.01E-28
ENSG00000197568	HHLA3	1.268506707	0.004052792	1.773245174	0.000285288
ENSG00000255663	AP002373.1	1.255400319	8.46E-10	1.442131705	2.87E-13
ENSG00000173511	VEGFB	1.253398965	3.75E-20	1.154165908	1.94E-26
ENSG00000125863	MKKS	1.248224617	7.40E-12	1.148053758	2.95E-13
ENSG00000175895	PLEKHF2	1.238521044	5.15E-06	1.084652438	5.43E-06
ENSG00000100526	CDKN3	1.238411947	2.07E-12	1.127321159	9.95E-16
ENSG00000170860	LSM3	1.235460165	1.80E-13	1.538560901	1.40E-27
ENSG00000005022	SLC25A5	1.210298383	1.88E-21	1.081654502	9.07E-19
ENSG00000115539	PDCL3	1.206219527	1.91E-17	1.393044017	1.35E-19
ENSG00000285508	AL034430.1	1.204944828	1.29E-09	1.162002077	6.43E-10
ENSG00000068400	GRIPAP1	1.200761862	3.10E-14	1.232090801	4.05E-14
ENSG00000125166	GOT2	1.198767918	4.78E-12	1.292360126	3.15E-14
ENSG00000167414	GNG8	1.195827964	0.033106859	1.49497712	2.77E-08
ENSG00000131143	COX4I1	1.19053647	3.70E-21	1.186479625	6.18E-33
ENSG00000211450	SELENOH	1.189831529	9.82E-09	1.099783857	7.10E-21
ENSG00000145354	CISD2	1.177093349	2.38E-13	1.180890703	6.83E-21
ENSG00000162385	MAGOH	1.176157605	1.49E-13	1.24253481	2.78E-13
ENSG00000122566	HNRNPA2B1	1.171205509	1.22E-15	1.232465338	2.07E-34
ENSG00000126432	PRDX5	1.165732011	1.30E-14	1.233256312	2.56E-23
ENSG00000123144	TRIR	1.163921214	5.91E-17	1.342235302	4.31E-34
ENSG00000228519	AC097263.1	1.162234857	1.52E-10	1.028658957	8.39E-11
ENSG00000180764	PIPSL	1.158691509	0.000522567	1.330534035	0.000855279
ENSG00000101421	CHMP4B	1.156700155	2.77E-17	1.098940179	1.38E-15
ENSG00000143314	MRPL24	1.149677394	1.39E-16	1.301436102	6.68E-18
ENSG00000198130	HIBCH	1.138217341	3.28E-09	1.176962437	1.60E-12
ENSG00000145247	OCIAD2	1.134235091	9.46E-12	1.707748696	1.46E-19
ENSG00000100271	TTLL1	1.115509476	0.001778131	1.050940261	0.002614617
ENSG00000154582	ELOC	1.114891481	1.03E-09	1.778480629	1.81E-40
ENSG00000126950	TMEM35A	1.103437327	0.00233469	1.041767804	0.002845985
ENSG00000236565	HNRNPA3P5	1.098507921	0.024781436	1.181946936	2.58E-11
ENSG00000254692	AL136295.1	1.097816251	2.68E-15	1.059491706	3.07E-16
ENSG00000160050	CCDC28B	1.093677021	1.91E-06	1.468852672	1.09E-08
ENSG00000184905	TCEAL2	1.08808327	0.024625785	1.673569181	0.007023898
ENSG00000131871	SELENOS	1.084752047	2.42E-11	1.116846926	1.94E-19
ENSG00000106244	PDAP1	1.084630163	4.08E-14	1.146254578	8.54E-16
ENSG00000159352	PSMD4	1.077631198	9.92E-21	1.198463951	7.94E-35
ENSG00000145050	MANF	1.073186127	5.91E-15	1.484152127	2.62E-32
ENSG00000085185	BCORL1	1.069127384	5.22E-08	1.196446795	2.86E-10
ENSG00000169139	UBE2V2	1.064437493	4.33E-18	1.337588558	4.76E-26
ENSG00000159377	PSMB4	1.059376351	1.15E-09	1.233918086	4.44E-13
ENSG00000062582	MRPS24	1.053049823	8.73E-08	1.01635795	8.02E-07
ENSG00000249936	RAC1P2	1.049752276	5.45E-09	1.315539654	7.46E-20
ENSG00000113739	STC2	1.048603944	0.000772021	1.34071539	0.000203281
ENSG00000259332	ST20-MTHFS	1.047113434	8.03E-05	1.092608039	1.02E-05
ENSG00000106052	TAX1BP1	1.034177421	1.05E-12	1.067807248	3.43E-16
ENSG00000242028	HYPK	1.028845566	1.82E-08	1.43547381	1.56E-16
ENSG00000143614	GATAD2B	1.017819445	6.37E-11	1.08201212	1.19E-13
ENSG00000170906	NDUFA3	1.016865877	0.000156527	1.134421739	4.53E-08
ENSG00000136146	MED4	1.016742279	6.35E-11	1.113964004	3.64E-19
ENSG00000164040	PGRMC2	1.014928703	3.67E-10	1.017981103	3.83E-14
