## Supplemental Tables for "Photoaffinity enabled transcriptome-wide identification of splice modulating small molecule-RNA binding events in native cells": Shah_Supp_Table2.csv

NV1 RNA list (competed by (NV1 & not NV2) & differentially spliced)
TXNIP
PHOX2B
GATA3
PALLD
SPTBN2
PRKDC
DIAPH1
HAND2
GPATCH11
PBXIP1
TLN1
ACVR2B
GXYLT1
ANKRD11
COL3A1
TNRC18
NES
SYT4
PDCD4
CNTN1
SPTBN1
GMCL1
PLEC
HSDL1
SOGA1
DEPDC1
PM20D2
PHF10
TOP2A
NUMA1
MAP1A
PROX1
LMNB2
FAM98B
LONP1
HNRNPR
PSMD4
DPY19L1
ISL1
ZFHX4
TM9SF3
UBE2Q1
ZBTB41
VPS33A
CMAS
CDH2
PLK1
CENPF
BRD3
SOCS7
PRKD3
NDUFB2
SHROOM3
HNRNPM
CASTOR2
SMARCA1
MSL1
RHOQ
SEC63
C7
TMEM30A
TALDO1
TAOK1
COL4A1
TLE4
DLD
GPAT4
PAM
DPY19L4
ASPM
PIK3R1
IQGAP1
NR2F1
PBRM1
EP400
HNRNPA2B1
COL4A2
TROVE2
TLE1
SLC4A8
PPP1R9B
ZBTB44
MANF
ZDHHC21
PJA2
CDC42BPB
KDM4A
PRDX5
EMILIN1
SNX7
JARID2
TOP2B
RIMS3
BCL11A
IGSF9B
DDX1
ARRDC4
RANBP1
PDAP1
RPS6KA6
CBX1
RAB11FIP3
C6orf106
KIF14
CXADR
PCMT1
MKI67
CISD2
PNKD
GPX4
LHX9
SNX18
ETNK1
DEGS1
SEPHS1
NIPBL
PPIG
HMGB3
DNAJC19
KAT14
CYLD
PAK2
SETD1B
BEX2
ZNF607
NUB1
KRAS
EYA1
PGAP1
GSK3B
NDUFAF8
SEC11C
FBXO11
EHBP1L1
DENR
EIF2AK2
SLC44A1
CLSTN1
FOXK1
ANKRD52
GSTP1
GPAM
SPAST
GMFB
MED4
GATAD2B
CCPG1
MPP5
ELK1
TRAF3IP1
ATP7A
NDE1
HGF
PGRMC2
PIGW
GAB1
HINT3
PMVK
MANEA
CENPA
ARMCX4
KDM4B
SGCE
SYPL1
RAB1B
SKI
HRK
QPRT
PRR12
ADCY6
PLEKHA1
C2orf69
NOTCH2
DUSP6
PDGFRA
PLS1
ASB1
DCHS1
PEX5
FBXL19
SAP30L
TXNDC16
LNPEP
KCNJ8
ARNT2
TGIF1
CCDC85C
CENPW
SPRY2
ZFYVE21
NF2
WWC3
KIFAP3
MAP7D1
UBXN2A
SUN2
NUDCD2
EFNB3
UNKL
ARNTL
PPP1R21
AAMDC
HOXC6
COQ8A
TNC
MXD4
FBN1
CHCHD1
RNF170
PIP4P2
CBY1
RCAN1
RAB40B
TRIQK
CROT
RNF122
CCDC71
BBS12
ZNF396
OXSM
ABCA12
GPR153
BORA
TTLL1
DNER
FAM69A
CELF5
RNPEPL1
PRX
SLC25A42
FAXDC2
MED18
LINC01410
