## Supplemental Tables for "Photoaffinity enabled transcriptome-wide identification of splice modulating small molecule-RNA binding events in native cells": Shah_Supp_Table6_SHAPE-reactivity.xlsx

### Sheet: DMSO treated
	DMSO_1	DMSO_2	NAI_1	NAI_2	chr	pos
0	0	0	0	0	TERC	1
1	0	0	0	0	TERC	2
2	0.0015	0.0024	0.003	0.0033	TERC	3
3	0.0591	0.0513	0.0438	0.0531	TERC	4
4	0.0019	0.0022	0.0022	0.0017	TERC	5
5	0.0018	0.0011	0.0012	0	TERC	6
6	0.0041	0.0039	0.003	0.0023	TERC	7
7	0.0025	0.0027	0.0017	0.0016	TERC	8
8	0.002	0.0016	0.0009	0.0029	TERC	9
9	0.0012	0.0011	0.0021	0.0024	TERC	10
10	0.0145	0.0134	0.0106	0.0135	TERC	11
11	0.0139	0.013	0.0109	0.0092	TERC	12
12	0.0089	0.0092	0.0077	0.0124	TERC	13
13	0.0016	0.0016	0.0017	0.0028	TERC	14
14	0.0018	0.0024	0.0017	0.0012	TERC	15
15	0.0058	0.006	0.0102	0.0107	TERC	16
16	0.0043	0.0043	0.0074	0.005	TERC	17
17	0.0023	0.0017	0.0035	0.0037	TERC	18
18	0.0068	0.0042	0.0162	0.015	TERC	19
19	0.0018	0.0019	0.0022	0.0014	TERC	20
20	0.0053	0.0048	0.0048	0.0053	TERC	21
21	0.0026	0.0035	0.003	0.0035	TERC	22
22	0.0034	0.0025	0.002	0.0038	TERC	23
23	0.0004	0.0015	0.0072	0.0067	TERC	24
24	0.0182	0.0192	0.0313	0.0311	TERC	25
25	0.0021	0.0026	0.0036	0.0046	TERC	26
26	0.0016	0.0011	0.0032	0.0037	TERC	27
27	0.0009	0.0008	0.0013	0.0009	TERC	28
28	0.0026	0.0022	0.0048	0.0036	TERC	29
29	0.0031	0.0016	0.0078	0.0111	TERC	30
30	0.0067	0.0056	0.0261	0.027	TERC	31
31	0.0078	0.0065	0.0102	0.0092	TERC	32
32	0.0031	0.004	0.0133	0.0147	TERC	33
33	0.0016	0.0018	0.0087	0.0072	TERC	34
34	0.002	0.0023	0.0122	0.0116	TERC	35
35	0.0038	0.0025	0.0214	0.0183	TERC	36
36	0.0062	0.006	0.0095	0.0093	TERC	37
37	0.0032	0.0037	0.0056	0.0062	TERC	38
38	0.004	0.0032	0.0027	0.0034	TERC	39
39	0.0032	0.0019	0.01	0.0102	TERC	40
40	0.0019	0.0018	0.0108	0.0145	TERC	41
41	0.0012	0.0007	0.0122	0.0135	TERC	42
42	0.004	0.0045	0.0109	0.0106	TERC	43
43	0.004	0.0019	0.0108	0.0115	TERC	44
44	0.0009	0.0021	0.0113	0.0122	TERC	45
45	0.0007	0.0012	0.0066	0.0081	TERC	46
46	0.0009	0.0017	0.0083	0.0067	TERC	47
47	0.002	0.0017	0.012	0.0141	TERC	48
48	0.0012	0.0005	0.0098	0.0091	TERC	49
49	0.0062	0.0042	0.0108	0.0081	TERC	50
50	0.0023	0.0015	0.0036	0.0048	TERC	51
51	0.0045	0.0046	0.0045	0.0052	TERC	52
52	0.0064	0.0082	0.0115	0.0139	TERC	53
53	0.0032	0.0027	0.0074	0.0075	TERC	54
54	0.0021	0.0024	0.0172	0.0169	TERC	55
55	0.003	0.0016	0.0081	0.0124	TERC	56
56	0.0045	0.0042	0.0083	0.0093	TERC	57
57	0.0046	0.0033	0.0059	0.0052	TERC	58
58	0.0074	0.0067	0.0149	0.013	TERC	59
59	0.0045	0.0063	0.0144	0.0103	TERC	60
60	0.0026	0.003	0.0056	0.0053	TERC	61
61	0.0037	0.0044	0.0056	0.0054	TERC	62
62	0.0031	0.0034	0.0131	0.0129	TERC	63
63	0.0041	0.0035	0.0138	0.0148	TERC	64
64	0.0066	0.0066	0.0065	0.0078	TERC	65
65	0.0057	0.0032	0.0038	0.0056	TERC	66
66	0.0331	0.0324	0.0358	0.0367	TERC	67
67	0.0112	0.0102	0.0132	0.0125	TERC	68
68	0.0027	0.0036	0.0081	0.0071	TERC	69
69	0.0025	0.0026	0.0065	0.0043	TERC	70
70	0.006	0.0053	0.0113	0.0112	TERC	71
71	0.0062	0.0057	0.0074	0.0089	TERC	72
72	0.011	0.0096	0.0306	0.0335	TERC	73
73	0.0121	0.0113	0.015	0.0193	TERC	74
74	0.0055	0.0045	0.0134	0.0158	TERC	75
75	0.0032	0.0034	0.0035	0.0051	TERC	76
76	0.0021	0.0023	0.0026	0.0042	TERC	77
77	0.0057	0.0071	0.0052	0.0073	TERC	78
78	0.0027	0.0036	0.002	0.0027	TERC	79
79	0.0035	0.0039	0.0035	0.0037	TERC	80
80	0.004	0.003	0.0025	0.0048	TERC	81
81	0.007	0.0065	0.0061	0.0051	TERC	82
82	0.0062	0.0041	0.005	0.0028	TERC	83
83	0.003	0.0036	0.0051	0.0028	TERC	84
84	0.0116	0.013	0.0132	0.0163	TERC	85
85	0.0072	0.0097	0.0061	0.0075	TERC	86
86	0.004	0.0037	0.0033	0.0042	TERC	87
87	0.0035	0.0026	0.0026	0.0026	TERC	88
88	0.0083	0.006	0.007	0.007	TERC	89
89	0.0039	0.0045	0.0052	0.0039	TERC	90
90	0.0128	0.0109	0.0108	0.0112	TERC	91
91	0.0058	0.0065	0.0056	0.0055	TERC	92
92	0.0079	0.0092	0.0074	0.0107	TERC	93
93	0.0106	0.012	0.014	0.0135	TERC	94
94	0.0084	0.0092	0.0118	0.0049	TERC	95
95	0.0019	0.0032	0.0048	0.0027	TERC	96
96	0.0041	0.004	0.0016	0.0043	TERC	97
97	0.0009	0.0025	0.0019	0.0017	TERC	98
98	0.0064	0.0048	0.0066	0.0046	TERC	99
99	0.0115	0.0096	0.0054	0.0074	TERC	100
100	0.0039	0.0028	0.0052	0.0017	TERC	101
101	0.0043	0.0039	0.0037	0.003	TERC	102
102	0.0024	0.0013	0.0027	0.0047	TERC	103
103	0.0014	0.0014	0.0029	0.0023	TERC	104
104	0.0011	0.002	0.0026	0.002	TERC	105
105	0.0068	0.004	0.0051	0.006	TERC	106
106	0.0036	0.0034	0.0075	0.0055	TERC	107
107	0.0032	0.0028	0.0067	0.004	TERC	108
108	0.0024	0.0022	0.002	0.0025	TERC	109
109	0.0041	0.0023	0.0053	0.0038	TERC	110
110	0.0081	0.0074	0.0102	0.0084	TERC	111
111	0.0174	0.0173	0.0222	0.0254	TERC	112
112	0.0043	0.0034	0.0062	0.0059	TERC	113
113	0.0012	0.0016	0.004	0.0023	TERC	114
114	0.0028	0.001	0.002	0.0011	TERC	115
115	0.006	0.0088	0.0082	0.0108	TERC	116
116	0.0052	0.0037	0.0088	0.0062	TERC	117
117	0.0058	0.0049	0.0091	0.0073	TERC	118
118	0.0048	0.0048	0.0118	0.0098	TERC	119
119	0.0051	0.0043	0.024	0.0265	TERC	120
120	0.008	0.006	0.0148	0.021	TERC	121
121	0.0046	0.0079	0.0079	0.0084	TERC	122
122	0.0038	0.0032	0.0023	0.0053	TERC	123
123	0.0033	0.0054	0.0053	0.006	TERC	124
124	0.0021	0.0033	0.0067	0.0077	TERC	125
125	0.0036	0.0041	0.0114	0.0149	TERC	126
126	0.0049	0.0051	0.0152	0.0161	TERC	127
127	0.0032	0.0056	0.0075	0.008	TERC	128
128	0.0058	0.0048	0.0105	0.0099	TERC	129
129	0.006	0.0072	0.0144	0.013	TERC	130
130	0.0033	0.0035	0.0046	0.0041	TERC	131
131	0.0069	0.006	0.0079	0.0093	TERC	132
132	0.0038	0.0029	0.0145	0.0103	TERC	133
133	0.0068	0.0053	0.0101	0.0085	TERC	134
134	0.0063	0.0056	0.0096	0.0115	TERC	135
135	0.0044	0.0074	0.0118	0.0075	TERC	136
136	0.0048	0.0043	0.0295	0.0279	TERC	137
137	0.0042	0.0036	0.0087	0.0095	TERC	138
138	0.0059	0.0107	0.0099	0.0114	TERC	139
139	0.0084	0.0089	0.0462	0.0362	TERC	140
140	0.0017	0.0037	0.0204	0.0148	TERC	141
141	0.0031	0.0062	0.0191	0.0133	TERC	142
142	0.0058	0.0101	0.0137	0.0138	TERC	143
143	0.0058	0.0059	0.0275	0.038	TERC	144
144	0.0017	0.0014	0.0164	0.0157	TERC	145
145	0.0058	0.0094	0.0136	0.0107	TERC	146
146	0.0053	0.0062	0.0166	0.0139	TERC	147
147	0.0061	0.0027	0.0132	0.0156	TERC	148
148	0.0049	0.0027	0.0242	0.0304	TERC	149
149	0.0015	0.0008	0.0086	0.012	TERC	150
150	0.0014	0.0015	0.0048	0.0077	TERC	151
151	0.0019	0.0038	0.0122	0.0134	TERC	152
152	0.0062	0.0045	0.0139	0.012	TERC	153
153	0.0023	0.0029	0.0097	0.0091	TERC	154
154	0.0014	0.0007	0.0071	0.0087	TERC	155
155	0.0009	0.0019	0.0097	0.0109	TERC	156
156	0.0126	0.0077	0.0158	0.0145	TERC	157
157	0.007	0.0092	0.0107	0.0094	TERC	158
158	0.0005	0.0007	0.0029	0.0016	TERC	159
159	0.0019	0.0011	0.0012	0.0012	TERC	160
160	0.0019	0.0007	0.0025	0.0004	TERC	161
161	0.0033	0.0015	0.0025	0.0016	TERC	162
162	0.0009	0.0019	0.0013	0.0017	TERC	163
163	0.0051	0.0045	0.0066	0.0083	TERC	164
164	0.0028	0.0037	0.0025	0.005	TERC	165
165	0.0052	0.0041	0.0029	0.0054	TERC	166
166	0.0043	0.0071	0.0084	0.0046	TERC	167
167	0.0065	0.0062	0.0076	0.0062	TERC	168
168	0.0053	0.0041	0.0026	0.0021	TERC	169
169	0.0103	0.0062	0.0091	0.011	TERC	170
170	0.0068	0.006	0.027	0.0261	TERC	171
171	0.008	0.0083	0.0173	0.0167	TERC	172
172	0.0074	0.0061	0.0101	0.0091	TERC	173
173	0.0063	0.0073	0.014	0.0134	TERC	174
174	0.0036	0.0059	0.0113	0.0076	TERC	175
175	0.0102	0.0089	0.013	0.0143	TERC	176
176	0.0171	0.0188	0.0172	0.0174	TERC	177
177	0.0076	0.0069	0.0114	0.01	TERC	178
178	0.0078	0.0081	0.0142	0.0183	TERC	179
179	0.0075	0.008	0.0318	0.0301	TERC	180
180	0.0051	0.0068	0.0471	0.0458	TERC	181
181	0.0077	0.0082	0.0343	0.0248	TERC	182
182	0.0073	0.0083	0.0168	0.0151	TERC	183
183	0.0133	0.0107	0.0141	0.0122	TERC	184
184	0.0166	0.0072	0.006	0.0072	TERC	185
185	0.0041	0.0039	0.0057	0.0097	TERC	186
186	0.0052	0.0028	0.0047	0.0019	TERC	187
187	0.0043	0.0025	0.0022	0.0034	TERC	188
188	0.0081	0.0123	0.0117	0.0117	TERC	189
189	0.0108	0.0127	0.009	0.0107	TERC	190
190	0.0066	0.0047	0.004	0.004	TERC	191
191	0.0076	0.0059	0.0037	0.0053	TERC	192
192	0.0036	0.0062	0.006	0.0066	TERC	193
193	0.0006	0.0009	0.0027	0.0033	TERC	194
194	0.0006	0.0028	0.0046	0.0049	TERC	195
195	0.0023	0.0018	0.0134	0.0101	TERC	196
196	0.0028	0.0022	0.0224	0.0176	TERC	197
197	0.0061	0.0062	0.0018	0.003	TERC	198
198	0.0006	0.0018	0.0012	0.0016	TERC	199
199	0.0022	0.0044	0.0037	0.0025	TERC	200
200	0.0023	0.0014	0.004	0.0043	TERC	201
201	0.0018	0.0014	0.0033	0.0027	TERC	202
202	0.0018	0.0014	0.0028	0.0045	TERC	203
203	0.003	0.0005	0.0021	0.0039	TERC	204
204	0.0072	0.008	0.0133	0.0089	TERC	205
205	0.0042	0.0028	0.0092	0.004	TERC	206
206	0.0035	0.0014	0.0034	0.0077	TERC	207
207	0.0029	0.0023	0.0034	0.0061	TERC	208
208	0.0039	0.0049	0.0033	0.0032	TERC	209
209	0.0022	0.0052	0.002	0.0043	TERC	210
210	0.0028	0.003	0.0052	0.0059	TERC	211
211	0.0022	0.0022	0.0032	0.0032	TERC	212
212	0.0034	0.0031	0.0013	0.0016	TERC	213
213	0.0017	0.004	0.0052	0.0044	TERC	214
214	0.0034	0.0031	0.0046	0.0033	TERC	215
215	0.0017	0.0035	0.0072	0.0066	TERC	216
216	0.0013	0.0015	0.0007	0.0006	TERC	217
217	0.0135	0.0095	0.0059	0.0107	TERC	218
218	0.0653	0.0786	0.0264	0.0529	TERC	219
219	0.0083	0.0094	0.0056	0.0098	TERC	220
220	0.0112	0.0133	0.008	0.0078	TERC	221
221	0.0015	0.003	0.0025	0.003	TERC	222
222	0.0015	0.0068	0.0017	0.0053	TERC	223
223	0.0031	0.0031	0.0009	0.0008	TERC	224
224	0.0016	0.0013	0.0044	0.0047	TERC	225
225	0.0025	0.0028	0.0018	0.0049	TERC	226
226	0.0041	0.0034	0.0009	0.0049	TERC	227
227	0.0008	0.0028	0.0018	0.005	TERC	228
228	0.0091	0.0063	0.0037	0.0075	TERC	229
229	0.0017	0.007	0.0037	0.0075	TERC	230
230	0.0009	0.0028	0.0019	0.0092	TERC	231
231	0.007	0.0079	0.0039	0.0182	TERC	232
232	0.0124	0.0139	0.0226	0.033	TERC	233
233	0.0113	0.0107	0.0111	0.0124	TERC	234
234	0.0148	0.0089	0.0253	0.015	TERC	235
235	0.0099	0.0058	0.068	0.0549	TERC	236
236	0.0138	0.0095	0.0588	0.0405	TERC	237
237	0.0054	0.0057	0.0404	0.0397	TERC	238
238	0.0123	0.0098	0.0536	0.0658	TERC	239
239	0.0122	0.0076	0.0116	0.0134	TERC	240
240	0.0095	0.0081	0.0131	0.0147	TERC	241
241	0.015	0.0112	0.0112	0.0114	TERC	242
242	0.0068	0.0118	0.0086	0.0137	TERC	243
243	0.0052	0.0098	0.0026	0.0091	TERC	244
244	0.0068	0.0058	0.0103	0.009	TERC	245
245	0.0086	0.0098	0.0149	0.0185	TERC	246
246	0.0043	0.0058	0.0062	0.0046	TERC	247
247	0.0134	0.0109	0.0297	0.0331	TERC	248
248	0.0277	0.0244	0.0487	0.0504	TERC	249
249	0.009	0.0081	0.0067	0.0104	TERC	250
250	0.0081	0.0062	0.005	0.0044	TERC	251
251	0.0118	0.0109	0.0154	0.0145	TERC	252
252	0.0023	0.0048	0.0146	0.0087	TERC	253
253	0.02	0.0156	0.0164	0.0188	TERC	254
254	0.0102	0.0064	0.0091	0.0091	TERC	255
255	0.0116	0.0095	0.004	0.0037	TERC	256
256	0.0097	0.0098	0.0078	0.0087	TERC	257
257	0.0134	0.0137	0.0069	0.0113	TERC	258
258	0.014	0.0116	0.0145	0.0072	TERC	259
259	0.0027	0.0036	0.004	0.0055	TERC	260
260	0.0086	0.011	0.0079	0.0043	TERC	261
261	0.0052	0.0059	0.0045	0.0067	TERC	262
262	0.0094	0.0033	0.0094	0.0065	TERC	263
263	0.0153	0.017	0.0259	0.0145	TERC	264
264	0.013	0.0103	0.0265	0.0224	TERC	265
265	0.0085	0.0103	0.0134	0.0091	TERC	266
266	0.0006	0.0023	0.0024	0.0011	TERC	267
267	0.0011	0.0004	0.0041	0.0032	TERC	268
268	0.0056	0.0022	0.0058	0.0011	TERC	269
269	0.0021	0.0038	0.0034	0.0042	TERC	270
270	0.0059	0.0045	0.0039	0.0031	TERC	271
271	0.0052	0.004	0.0643	0.055	TERC	272
272	0.0081	0.004	0.0037	0.0069	TERC	273
273	0.0005	0.0024	0.0026	0.0005	TERC	274
274	0.003	0.002	0.001	0.0034	TERC	275
275	0.0015	0.0023	0.0057	0.0057	TERC	276
276	0.0063	0.0068	0.0072	0.008	TERC	277
277	0.0033	0.0033	0.006	0.0059	TERC	278
278	0.0057	0.0077	0.006	0.0059	TERC	279
279	0.0019	0.0018	0.0025	0.0009	TERC	280
280	0	0.0018	0.0015	0.0018	TERC	281
281	0.0032	0.0018	0.002	0.0018	TERC	282
282	0.0014	0.0028	0.0034	0.0009	TERC	283
283	0.0014	0.0021	0	0.0018	TERC	284
284	0.0032	0.0046	0.0039	0.0062	TERC	285
285	0.0018	0.0024	0.0039	0.0035	TERC	286
286	0.0009	0.0014	0.0068	0.0045	TERC	287
287	0.004	0.0024	0.0149	0.0088	TERC	288
288	0.0018	0.0024	0.0057	0.007	TERC	289
289	0.0004	0.0023	0.007	0.0056	TERC	290
290	0.0034	0.0033	0.0069	0.0071	TERC	291
291	0.0037	0.0051	0.0054	0.012	TERC	292
292	0.0097	0.0052	0.0148	0.0139	TERC	293
293	0.0056	0.0066	0.013	0.0166	TERC	294
294	0.0081	0.0092	0.0242	0.0292	TERC	295
295	0.0031	0.0045	0.0239	0.0267	TERC	296
296	0.0058	0.007	0.0202	0.0197	TERC	297
297	0.0052	0.0075	0.0058	0.0075	TERC	298
298	0.0056	0.0076	0.0076	0.0057	TERC	299
299	0.0067	0.0069	0.0075	0.0079	TERC	300
300	0.0044	0.0044	0.0035	0.0058	TERC	301
301	0.0204	0.0184	0.0282	0.0374	TERC	302
302	0.0044	0.0054	0.0092	0.009	TERC	303
303	0.0094	0.0122	0.0197	0.0222	TERC	304
304	0.0033	0.0054	0.0056	0.0074	TERC	305
305	0.004	0.0023	0.0038	0.0057	TERC	306
306	0.0087	0.0071	0.0084	0.0097	TERC	307
307	0.0073	0.0063	0.0104	0.012	TERC	308
308	0.0095	0.0074	0.0099	0.0094	TERC	309
309	0.0068	0.0071	0.011	0.0117	TERC	310
310	0.007	0.0084	0.0091	0.0083	TERC	311
311	0.007	0.0066	0.0081	0.0074	TERC	312
312	0.0113	0.0102	0.0137	0.0132	TERC	313
313	0.0077	0.0074	0.0098	0.0117	TERC	314
314	0.0065	0.0078	0.0167	0.0143	TERC	315
315	0.0115	0.0099	0.0139	0.0105	TERC	316
316	0.0105	0.0095	0.0101	0.0089	TERC	317
317	0.0065	0.0049	0.0064	0.006	TERC	318
318	0.0035	0.004	0.0055	0.0052	TERC	319
319	0.011	0.01	0.0093	0.0094	TERC	320
320	0.0109	0.0077	0.009	0.0087	TERC	321
321	0.0081	0.0064	0.0073	0.007	TERC	322
322	0.0126	0.0083	0.0122	0.0126	TERC	323
323	0.0026	0.0046	0.0062	0.0055	TERC	324
324	0.0058	0.0037	0.0076	0.0073	TERC	325
325	0.0017	0.0018	0.0085	0.0087	TERC	326
326	0.0044	0.0048	0.0557	0.0558	TERC	327
327	0.005	0.0045	0.0045	0.0044	TERC	328
328	0.0019	0.0022	0.0029	0.0038	TERC	329
329	0.0029	0.003	0.0044	0.0035	TERC	330
330	0.0036	0.0034	0.0142	0.0154	TERC	331
331	0.0028	0.0025	0.0146	0.0147	TERC	332
332	0.0009	0.0019	0.0052	0.0053	TERC	333
333	0.0064	0.0059	0.0071	0.0076	TERC	334
334	0.0054	0.0077	0.0056	0.0059	TERC	335
335	0.0043	0.005	0.0149	0.0184	TERC	336
336	0.0047	0.0047	0.0081	0.0104	TERC	337
337	0.0057	0.0054	0.02	0.0181	TERC	338
338	0.001	0.0013	0.0114	0.0081	TERC	339
339	0.0017	0.001	0.0031	0.0024	TERC	340
340	0.0025	0.0025	0.0036	0.0039	TERC	341
341	0.0031	0.0024	0.0038	0.0028	TERC	342
342	0.0039	0.0027	0.0051	0.0036	TERC	343
343	0.0046	0.0057	0.0348	0.0352	TERC	344
344	0.0023	0.0029	0.0202	0.0202	TERC	345
345	0.0031	0.0036	0.0082	0.0084	TERC	346
346	0.0051	0.0056	0.0174	0.018	TERC	347
347	0.002	0.0026	0.0179	0.0177	TERC	348
348	0.0016	0.0036	0.0145	0.0118	TERC	349
349	0.0026	0.003	0.0039	0.0037	TERC	350
350	0.0051	0.0057	0.0039	0.0036	TERC	351
351	0.0028	0.0037	0.0023	0.0028	TERC	352
352	0.0104	0.0084	0.0076	0.0077	TERC	353
353	0.0043	0.0029	0.0033	0.0042	TERC	354
354	0.0021	0.002	0.0013	0.0017	TERC	355
355	0.0049	0.0048	0.0074	0.0044	TERC	356
356	0.0016	0.0023	0.0025	0.0022	TERC	357
357	0.0027	0.0035	0.0114	0.0102	TERC	358
358	0.0024	0.0023	0.0047	0.0044	TERC	359
359	0.0028	0.0028	0.0032	0.0038	TERC	360
360	0.0017	0.0015	0.0011	0.0019	TERC	361
361	0.0055	0.0067	0.0141	0.0135	TERC	362
362	0.0031	0.0021	0.0055	0.0047	TERC	363
363	0.0038	0.0038	0.0204	0.0169	TERC	364
364	0.0015	0.0019	0.0057	0.0051	TERC	365
365	0.0101	0.0098	0.0505	0.0478	TERC	366
366	0.0024	0.0027	0.0178	0.0156	TERC	367
367	0.0016	0.0016	0.0018	0.0021	TERC	368
368	0.0024	0.0024	0.0033	0.0031	TERC	369
369	0.0034	0.0033	0.0035	0.0039	TERC	370
370	0.0038	0.0037	0.0036	0.0044	TERC	371
371	0.0014	0.0016	0.0015	0.0017	TERC	372
372	0.0027	0.0025	0.0048	0.0055	TERC	373
373	0.0032	0.003	0.0037	0.0041	TERC	374
374	0.0065	0.0056	0.0099	0.01	TERC	375
375	0.0169	0.0167	0.0256	0.023	TERC	376
376	0.0048	0.0057	0.012	0.0096	TERC	377
377	0.0156	0.0128	0.0232	0.021	TERC	378
378	0.0087	0.0088	0.0093	0.0074	TERC	379
379	0.0062	0.0066	0.0226	0.0228	TERC	380
380	0.011	0.0107	0.01	0.0127	TERC	381
381	0.0052	0.0046	0.0105	0.0114	TERC	382
382	0.0067	0.0074	0.0084	0.0101	TERC	383
383	0.002	0.0025	0.0111	0.0105	TERC	384
384	0.0115	0.0105	0.092	0.0975	TERC	385
385	0.0052	0.005	0.0074	0.0083	TERC	386
386	0.0029	0.0041	0.0034	0.0033	TERC	387
387	0.0041	0.0044	0.0062	0.0055	TERC	388
388	0.0022	0.0018	0.0036	0.0038	TERC	389
389	0.0043	0.0041	0.0052	0.0057	TERC	390
390	0.0031	0.0027	0.0242	0.03	TERC	391
391	0.0029	0.0031	0.0471	0.0547	TERC	392
392	0.0058	0.0072	0.013	0.0129	TERC	393
393	0.0063	0.006	0.0118	0.0116	TERC	394
394	0.012	0.0114	0.0124	0.0126	TERC	395
395	0.0032	0.0043	0.005	0.0034	TERC	396
396	0.0051	0.0049	0.0052	0.0042	TERC	397
397	0.0026	0.0041	0.0072	0.0058	TERC	398
398	0.0029	0.0032	0.0059	0.0056	TERC	399
399	0.0036	0.003	0.0065	0.005	TERC	400
400	0.006	0.0054	0.0081	0.0073	TERC	401
401	0.0095	0.0074	0.0089	0.009	TERC	402
402	0.0022	0.0024	0.0026	0.0033	TERC	403
403	0.003	0.0028	0.0029	0.0034	TERC	404
404	0.0062	0.0054	0.0079	0.0055	TERC	405
405	0.0026	0.0032	0.0038	0.0032	TERC	406
406	0.0013	0.0011	0.0009	0.0012	TERC	407
407	0.0019	0.0018	0.0009	0.0011	TERC	408
408	0.0021	0.0022	0.002	0.002	TERC	409
409	0.0033	0.0038	0.003	0.0039	TERC	410
410	0.0023	0.0025	0.0024	0.0027	TERC	411
411	0.001	0.001	0.0024	0.0021	TERC	412
412	0.0052	0.0026	0.0048	0.0049	TERC	413
413	0.0048	0.0052	0.0097	0.0092	TERC	414
414	0.0026	0.0023	0.0115	0.0098	TERC	415
415	0.0049	0.0053	0.0087	0.0079	TERC	416
416	0.0031	0.0036	0.009	0.0075	TERC	417
417	0.0036	0.0046	0.0055	0.0061	TERC	418
418	0.0017	0.0019	0.0063	0.0062	TERC	419
419	0.0029	0.0032	0.0027	0.0031	TERC	420
420	0.0013	0.0012	0.001	0.0015	TERC	421
421	0.0016	0.0016	0.0015	0.0012	TERC	422
422	0.0029	0.0029	0.0024	0.0026	TERC	423
423	0.0017	0.002	0.0028	0.0033	TERC	424
424	0.0022	0.0025	0.0071	0.0071	TERC	425
425	0.0029	0.003	0.0229	0.0233	TERC	426
426	0.0046	0.0051	0.0112	0.011	TERC	427
427	0.0008	0.0014	0.001	0.0013	TERC	428
428	0.0014	0.0018	0.0027	0.0019	TERC	429
429	0.0032	0.002	0.0029	0.0023	TERC	430
430	0.0014	0.0017	0.0034	0.0034	TERC	431
431	0.0049	0.0039	0.0045	0.0063	TERC	432
432	0.0012	0.0003	0.001	0.0006	TERC	433
433	0.0072	0.0065	0.0051	0.0047	TERC	434
434	0.0015	0.0006	0.0005	0.0006	TERC	435
435	0.0023	0.002	0.0043	0.0027	TERC	436
436	0	0	0	0	TERC	437
437	0	0	0	0	TERC	438

### Sheet: NV1 treated
	DMSO_1	DMSO_2	NAI_1	NAI_2	chr	pos
0	0	0	0	0	TERC	1
1	0	0	0	0	TERC	2
2	0.0034	0.0022	0.0031	0.0011	TERC	3
3	0.0504	0.0501	0.0566	0.0469	TERC	4
4	0.0023	0.0014	0.0026	0.0016	TERC	5
5	0.0017	0.0014	0.0007	0.0008	TERC	6
6	0.0021	0.0033	0.0028	0.003	TERC	7
7	0.0026	0.0022	0.0016	0.0019	TERC	8
8	0.0017	0.0025	0.0014	0.0017	TERC	9
9	0.0019	0.0014	0.0019	0.0026	TERC	10
10	0.0141	0.0115	0.0095	0.0104	TERC	11
11	0.0106	0.0126	0.0108	0.0093	TERC	12
12	0.0081	0.0076	0.0091	0.0112	TERC	13
13	0.0017	0.0016	0.0021	0.0023	TERC	14
14	0.0019	0.002	0.0016	0.0019	TERC	15
15	0.0045	0.007	0.0093	0.0109	TERC	16
16	0.0039	0.0061	0.005	0.0063	TERC	17
17	0.0013	0.0019	0.0031	0.0032	TERC	18
18	0.0044	0.0037	0.0177	0.0152	TERC	19
19	0.002	0.0012	0.0014	0.0019	TERC	20
20	0.0054	0.0042	0.0059	0.0045	TERC	21
21	0.0026	0.0032	0.0032	0.0025	TERC	22
22	0.0026	0.0026	0.0028	0.003	TERC	23
23	0.001	0.0012	0.0083	0.005	TERC	24
24	0.0155	0.0172	0.0309	0.0294	TERC	25
25	0.0027	0.0025	0.0057	0.005	TERC	26
26	0.0013	0.0022	0.0021	0.0024	TERC	27
27	0.0014	0.0014	0.0015	0.0018	TERC	28
28	0.0024	0.0028	0.0039	0.0034	TERC	29
29	0.0017	0.0015	0.0083	0.0105	TERC	30
30	0.0063	0.0059	0.0243	0.0267	TERC	31
31	0.0054	0.0071	0.0093	0.0094	TERC	32
32	0.003	0.0031	0.0148	0.0128	TERC	33
33	0.0025	0.0018	0.0071	0.0059	TERC	34
34	0.002	0.0021	0.0096	0.01	TERC	35
35	0.0026	0.0027	0.0181	0.0202	TERC	36
36	0.0057	0.0063	0.0094	0.011	TERC	37
37	0.0033	0.0045	0.0057	0.0066	TERC	38
38	0.0032	0.003	0.0029	0.0033	TERC	39
39	0.0019	0.0017	0.0093	0.0089	TERC	40
40	0.0028	0.0011	0.0128	0.0118	TERC	41
41	0.0009	0.0013	0.013	0.0112	TERC	42
42	0.0036	0.0032	0.0107	0.0118	TERC	43
43	0.0021	0.013	0.0095	0.0108	TERC	44
44	0.0022	0.0021	0.0119	0.0114	TERC	45
45	0.0019	0.001	0.0075	0.0085	TERC	46
46	0.0019	0.0018	0.0069	0.0062	TERC	47
47	0.0022	0.0011	0.0128	0.0122	TERC	48
48	0.0016	0.0021	0.0113	0.0083	TERC	49
49	0.0065	0.0064	0.0092	0.0113	TERC	50
50	0.0025	0.0021	0.0055	0.0072	TERC	51
51	0.0046	0.0037	0.0047	0.0055	TERC	52
52	0.0061	0.0066	0.0136	0.0138	TERC	53
53	0.0027	0.003	0.0097	0.0097	TERC	54
54	0.002	0.0018	0.0173	0.0152	TERC	55
55	0.0016	0.0018	0.0115	0.0109	TERC	56
56	0.0049	0.0044	0.0074	0.008	TERC	57
57	0.0039	0.0028	0.005	0.0038	TERC	58
58	0.0056	0.0068	0.0135	0.0127	TERC	59
59	0.005	0.0049	0.0113	0.0106	TERC	60
60	0.0035	0.0044	0.0046	0.0068	TERC	61
61	0.0026	0.0033	0.0054	0.0086	TERC	62
62	0.0054	0.0021	0.0112	0.0125	TERC	63
63	0.0053	0.003	0.0143	0.0137	TERC	64
64	0.0048	0.0071	0.0047	0.0069	TERC	65
65	0.0051	0.0046	0.0037	0.0054	TERC	66
66	0.0336	0.0319	0.0363	0.035	TERC	67
67	0.0091	0.0103	0.0145	0.0184	TERC	68
68	0.0021	0.0018	0.0074	0.0091	TERC	69
69	0.0015	0.0011	0.006	0.0063	TERC	70
70	0.0056	0.0053	0.0146	0.0131	TERC	71
71	0.0068	0.0042	0.0074	0.0085	TERC	72
72	0.0101	0.0086	0.0342	0.0321	TERC	73
73	0.0093	0.0108	0.0167	0.0169	TERC	74
74	0.006	0.0059	0.0116	0.0167	TERC	75
75	0.004	0.0035	0.004	0.0039	TERC	76
76	0.0036	0.0027	0.0021	0.0033	TERC	77
77	0.0048	0.0051	0.0073	0.0044	TERC	78
78	0.0019	0.0033	0.0034	0.0019	TERC	79
79	0.0022	0.0029	0.0052	0.0055	TERC	80
80	0.0042	0.0038	0.0028	0.0029	TERC	81
81	0.0056	0.0073	0.0059	0.0055	TERC	82
82	0.004	0.0044	0.0033	0.0035	TERC	83
83	0.0027	0.0041	0.0026	0.003	TERC	84
84	0.0127	0.0132	0.0153	0.0127	TERC	85
85	0.0099	0.0055	0.008	0.0077	TERC	86
86	0.0036	0.0026	0.0028	0.0032	TERC	87
87	0.0031	0.0039	0.0024	0.0032	TERC	88
88	0.0081	0.006	0.0076	0.0068	TERC	89
89	0.004	0.0049	0.0047	0.0039	TERC	90
90	0.0093	0.0086	0.0147	0.0129	TERC	91
91	0.0034	0.0039	0.006	0.0033	TERC	92
92	0.0073	0.0082	0.0075	0.0069	TERC	93
93	0.0075	0.0125	0.0085	0.012	TERC	94
94	0.008	0.0068	0.0077	0.0092	TERC	95
95	0.0033	0.0032	0.0032	0.0042	TERC	96
96	0.0047	0.0027	0.0026	0.0046	TERC	97
97	0.0013	0.0033	0.0023	0.0034	TERC	98
98	0.0055	0.0088	0.0044	0.0044	TERC	99
99	0.0066	0.0112	0.0095	0.0057	TERC	100
100	0.0021	0.0028	0.004	0.0039	TERC	101
101	0.0043	0.0041	0.0044	0.0024	TERC	102
102	0.0014	0.0036	0.004	0.0011	TERC	103
103	0.002	0.001	0.0015	0.0022	TERC	104
104	0.0003	0.0014	0.0006	0.0027	TERC	105
105	0.0044	0.0055	0.0046	0.0084	TERC	106
106	0.0041	0.0041	0.005	0.0089	TERC	107
107	0.0022	0	0.0057	0.0076	TERC	108
108	0.0022	0.0023	0.0027	0.0021	TERC	109
109	0.0046	0.0027	0.0053	0.0027	TERC	110
110	0.0062	0.0066	0.0105	0.008	TERC	111
111	0.0165	0.0161	0.0245	0.023	TERC	112
112	0.0046	0.0088	0.0079	0.0043	TERC	113
113	0.0013	0.0011	0.0021	0.0018	TERC	114
114	0.0022	0.0004	0.0028	0.0013	TERC	115
115	0.0064	0.008	0.0087	0.0106	TERC	116
116	0.0036	0.0036	0.0048	0.0018	TERC	117
117	0.0062	0.0056	0.0069	0.0052	TERC	118
118	0.0064	0.0046	0.0114	0.0078	TERC	119
119	0.0041	0.0052	0.023	0.0255	TERC	120
120	0.0063	0.0066	0.0151	0.0166	TERC	121
121	0.0031	0.0043	0.0058	0.0066	TERC	122
122	0.0024	0.0046	0.0054	0.0051	TERC	123
123	0.0032	0.0031	0.0057	0.0036	TERC	124
124	0.0024	0.0032	0.0119	0.0091	TERC	125
125	0.0023	0.0027	0.0156	0.011	TERC	126
126	0.0086	0.0045	0.0131	0.0107	TERC	127
127	0.0053	0.0077	0.0082	0.0059	TERC	128
128	0.0052	0.0045	0.0089	0.009	TERC	129
129	0.0102	0.0087	0.0137	0.0129	TERC	130
130	0.0026	0.0031	0.003	0.0042	TERC	131
131	0.008	0.0081	0.0089	0.0044	TERC	132
132	0.0043	0.0034	0.0135	0.0114	TERC	133
133	0.0038	0.0066	0.0114	0.0087	TERC	134
134	0.0043	0.0038	0.0125	0.0072	TERC	135
135	0.0077	0.0049	0.0085	0.0089	TERC	136
136	0.002	0.0069	0.0358	0.0332	TERC	137
137	0.0034	0.0034	0.0136	0.0082	TERC	138
138	0.0042	0.006	0.0114	0.0141	TERC	139
139	0.0059	0.0091	0.0429	0.0381	TERC	140
140	0.0031	0.0055	0.0217	0.0162	TERC	141
141	0.0032	0.0056	0.0152	0.0137	TERC	142
142	0.0111	0.0099	0.0167	0.0114	TERC	143
143	0.0049	0.0067	0.0363	0.0283	TERC	144
144	0.0023	0.0014	0.021	0.0167	TERC	145
145	0.0061	0.0039	0.0088	0.0088	TERC	146
146	0.0067	0.0046	0.0178	0.0167	TERC	147
147	0.0049	0.0032	0.015	0.0139	TERC	148
148	0.0026	0.0012	0.0265	0.0223	TERC	149
149	0.0016	0.0016	0.0054	0.0064	TERC	150
150	0.0029	0.0015	0.0048	0.0056	TERC	151
151	0.0029	0.0035	0.0144	0.014	TERC	152
152	0.0028	0.0027	0.0088	0.0078	TERC	153
153	0.0022	0.0023	0.0052	0.0081	TERC	154
154	0.0012	0.0015	0.0034	0.0043	TERC	155
155	0.0016	0.0016	0.0101	0.0077	TERC	156
156	0.0093	0.0118	0.0108	0.0156	TERC	157
157	0.0065	0.0084	0.0085	0.0059	TERC	158
158	0.0006	0.0011	0.0017	0.0011	TERC	159
159	0.0009	0.0023	0.0013	0.0016	TERC	160
160	0.0019	0.0023	0.0025	0.0016	TERC	161
161	0.0022	0.0031	0.0034	0.0022	TERC	162
162	0.0009	0.0012	0.003	0.0033	TERC	163
163	0.0067	0.0039	0.012	0.0108	TERC	164
164	0.0035	0.0063	0.0022	0.006	TERC	165
165	0.0067	0.0047	0.003	0.0027	TERC	166
166	0.0055	0.0055	0.0043	0.0065	TERC	167
167	0.0084	0.0036	0.0073	0.0092	TERC	168
168	0.005	0.0033	0.0049	0.0061	TERC	169
169	0.0102	0.0069	0.0087	0.0105	TERC	170
170	0.0087	0.0059	0.0319	0.035	TERC	171
171	0.0074	0.0067	0.0162	0.0166	TERC	172
172	0.0093	0.0066	0.0121	0.013	TERC	173
173	0.0086	0.0086	0.0105	0.0133	TERC	174
174	0.0093	0.0111	0.0054	0.0084	TERC	175
175	0.0156	0.0073	0.0152	0.0094	TERC	176
176	0.0174	0.0186	0.0222	0.0222	TERC	177
177	0.0077	0.0082	0.01	0.0121	TERC	178
178	0.0097	0.0089	0.0148	0.0143	TERC	179
179	0.0068	0.0091	0.0315	0.0262	TERC	180
180	0.0061	0.0069	0.0393	0.0457	TERC	181
181	0.0068	0.0104	0.0274	0.0343	TERC	182
182	0.0076	0.0104	0.0192	0.0175	TERC	183
183	0.0118	0.0097	0.0147	0.0166	TERC	184
184	0.0075	0.0065	0.008	0.0141	TERC	185
185	0.0045	0.0038	0.0034	0.0042	TERC	186
186	0.0034	0.004	0.0054	0.0031	TERC	187
187	0.0048	0.0036	0.0015	0.0032	TERC	188
188	0.0147	0.0112	0.0109	0.0135	TERC	189
189	0.0139	0.0154	0.0124	0.0116	TERC	190
190	0.0064	0.0033	0.0042	0.0052	TERC	191
191	0.0075	0.0059	0.0057	0.0049	TERC	192
192	0.0059	0.0051	0.003	0.0029	TERC	193
193	0.0011	0.0019	0.0012	0.0007	TERC	194
194	0.0026	0.0025	0.0023	0.0035	TERC	195
195	0.0015	0.0018	0.005	0.0083	TERC	196
196	0.0025	0.0018	0.0195	0.0142	TERC	197
197	0.003	0.0054	0.0021	0.0039	TERC	198
198	0.0005	0.0025	0.0011	0.0007	TERC	199
199	0.0068	0.0018	0.0037	0.004	TERC	200
200	0.0062	0.0013	0.0006	0.0035	TERC	201
201	0.005	0.0026	0.0028	0.0014	TERC	202
202	0.0023	0.002	0.0006	0.0036	TERC	203
203	0.0012	0.002	0.0012	0.0014	TERC	204
204	0.008	0.0092	0.0069	0.01	TERC	205
205	0.0017	0.0033	0.0064	0.0043	TERC	206
206	0.0022	0.0032	0.0051	0.0028	TERC	207
207	0.0033	0.0019	0.0017	0.0048	TERC	208
208	0.0042	0.0056	0.0054	0.0053	TERC	209
209	0.0026	0.0025	0.0038	0.0053	TERC	210
210	0.0047	0.0037	0.0038	0.0053	TERC	211
211	0.0026	0.0024	0.0027	0.0007	TERC	212
212	0	0.0019	0.0011	0.002	TERC	213
213	0.0042	0.0049	0.0054	0.0047	TERC	214
214	0.0058	0.0031	0.0044	0.002	TERC	215
215	0.0036	0.0031	0.0022	0.0067	TERC	216
216	0.0006	0.0007	0.0006	0.0022	TERC	217
217	0.0125	0.0085	0.01	0.009	TERC	218
218	0.0503	0.0529	0.0476	0.0416	TERC	219
219	0.0063	0.0038	0.0054	0.0073	TERC	220
220	0.007	0.0108	0.0082	0.0082	TERC	221
221	0.0034	0.0016	0.0014	0.0034	TERC	222
222	0.0027	0.0016	0.0044	0.0043	TERC	223
223	0.0007	0.0025	0.0044	0	TERC	224
224	0.0042	0.0009	0.0015	0.0054	TERC	225
225	0	0.0018	0.0063	0.0028	TERC	226
226	0.0029	0.0036	0.0032	0.0047	TERC	227
227	0.0007	0.0036	0.004	0.0038	TERC	228
228	0.0118	0.0089	0.0087	0.0076	TERC	229
229	0.0074	0.0045	0.004	0.0019	TERC	230
230	0.0007	0	0.0016	0.0087	TERC	231
231	0.0091	0.0056	0.0068	0.002	TERC	232
232	0.0109	0.0135	0.0219	0.0278	TERC	233
233	0.0068	0.0066	0.012	0.0121	TERC	234
234	0.0055	0.005	0.0238	0.0276	TERC	235
235	0.0077	0.0098	0.0512	0.058	TERC	236
236	0.0141	0.0131	0.0498	0.0481	TERC	237
237	0.0069	0.0029	0.0329	0.029	TERC	238
238	0.009	0.0153	0.0522	0.0564	TERC	239
239	0.0051	0.0083	0.0111	0.0069	TERC	240
240	0.0136	0.0117	0.0131	0.0068	TERC	241
241	0.0132	0.014	0.0078	0.0125	TERC	242
242	0.0147	0.008	0.0086	0.0059	TERC	243
243	0.0104	0.0105	0.0057	0.0092	TERC	244
244	0.0082	0.0069	0.0084	0.0058	TERC	245
245	0.0117	0.0087	0.0085	0.0136	TERC	246
246	0.0028	0.0035	0.0043	0.0085	TERC	247
247	0.0163	0.0086	0.0335	0.027	TERC	248
248	0.0293	0.0205	0.0357	0.0352	TERC	249
249	0.0132	0.0067	0.0055	0.0097	TERC	250
250	0.0032	0.0081	0.0041	0.008	TERC	251
251	0.0145	0.0103	0.012	0.0174	TERC	252
252	0.0051	0.0039	0.0074	0.0079	TERC	253
253	0.0158	0.0116	0.0108	0.012	TERC	254
254	0.0086	0.0089	0.0078	0.0041	TERC	255
255	0.0084	0.0079	0.0055	0.0049	TERC	256
256	0.0106	0.0076	0.0047	0.0048	TERC	257
257	0.0139	0.0102	0.0092	0.0085	TERC	258
258	0.005	0.0135	0.0074	0.0109	TERC	259
259	0.0026	0.0024	0.0034	0.0034	TERC	260
260	0.0102	0.0055	0.008	0.0102	TERC	261
261	0.0035	0.0035	0.004	0.0033	TERC	262
262	0.0053	0.0056	0.0071	0.0064	TERC	263
263	0.0141	0.0121	0.014	0.0173	TERC	264
264	0.0111	0.007	0.023	0.0204	TERC	265
265	0.0062	0.0061	0.0032	0.0105	TERC	266
266	0.0014	0.0011	0.001	0.0012	TERC	267
267	0.0027	0.0005	0.0035	0.0035	TERC	268
268	0.0022	0.0015	0.003	0.0012	TERC	269
269	0.0034	0.0049	0.0024	0.0023	TERC	270
270	0.003	0.0019	0.0024	0.0057	TERC	271
271	0.0054	0.001	0.0737	0.0709	TERC	272
272	0.0053	0.0065	0.0041	0.0049	TERC	273
273	0.0012	0.0019	0.0027	0.0022	TERC	274
274	0.0012	0.0014	0.0018	0.0016	TERC	275
275	0.0023	0.0045	0.0081	0.0065	TERC	276
276	0.0031	0.0071	0.007	0.0069	TERC	277
277	0.0022	0.003	0.006	0.0067	TERC	278
278	0.0056	0.0043	0.0047	0.0097	TERC	279
279	0.0022	0.0021	0.0004	0.0025	TERC	280
280	0.0004	0.0013	0.0004	0.001	TERC	281
281	0	0.0008	0.0017	0.0025	TERC	282
282	0.0018	0.0021	0.0013	0.0005	TERC	283
283	0.0018	0.0017	0.0008	0.0025	TERC	284
284	0.0043	0.0033	0.0017	0.003	TERC	285
285	0.0018	0.0024	0.0025	0.0025	TERC	286
286	0.0025	0.0016	0.0042	0.0045	TERC	287
287	0.0032	0.0012	0.0058	0.013	TERC	288
288	0.0018	0.0012	0.005	0.005	TERC	289
289	0.0045	0.0016	0.0069	0.0044	TERC	290
290	0.0044	0.0053	0.0064	0.0081	TERC	291
291	0.0062	0.0056	0.0066	0.0103	TERC	292
292	0.0099	0.0053	0.0131	0.0186	TERC	293
293	0.0054	0.0043	0.0176	0.0237	TERC	294
294	0.005	0.0087	0.0229	0.0207	TERC	295
295	0.0049	0.0048	0.0217	0.0232	TERC	296
296	0.0071	0.0063	0.0198	0.0178	TERC	297
297	0.0034	0.005	0.0045	0.0058	TERC	298
298	0.0059	0.0076	0.0075	0.0089	TERC	299
299	0.0089	0.008	0.0061	0.0116	TERC	300
300	0.0037	0.0036	0.004	0.0039	TERC	301
301	0.0135	0.0173	0.0374	0.039	TERC	302
302	0.0056	0.0073	0.0104	0.0085	TERC	303
303	0.0084	0.0104	0.0204	0.0217	TERC	304
304	0.0047	0.0046	0.0068	0.0127	TERC	305
305	0.0032	0.0025	0.0046	0.0061	TERC	306
306	0.0063	0.0087	0.0059	0.0063	TERC	307
307	0.0064	0.0052	0.0063	0.01	TERC	308
308	0.0068	0.0087	0.0084	0.0097	TERC	309
309	0.0081	0.0089	0.0094	0.0093	TERC	310
310	0.0085	0.0096	0.009	0.0115	TERC	311
311	0.0063	0.007	0.007	0.0077	TERC	312
312	0.0071	0.0086	0.0131	0.0157	TERC	313
313	0.0069	0.0078	0.0105	0.0125	TERC	314
314	0.0056	0.0049	0.0125	0.0162	TERC	315
315	0.0127	0.0108	0.0071	0.0091	TERC	316
316	0.0117	0.0111	0.0099	0.0079	TERC	317
317	0.0053	0.0065	0.0048	0.0062	TERC	318
318	0.005	0.0051	0.0051	0.0021	TERC	319
319	0.01	0.0118	0.011	0.0113	TERC	320
320	0.0092	0.0094	0.0076	0.0108	TERC	321
321	0.0068	0.006	0.0068	0.0076	TERC	322
322	0.0112	0.0113	0.0112	0.0138	TERC	323
323	0.0029	0.0022	0.0036	0.007	TERC	324
324	0.0043	0.0037	0.0068	0.006	TERC	325
325	0.0026	0.0018	0.0087	0.005	TERC	326
326	0.0045	0.0049	0.0562	0.0583	TERC	327
327	0.004	0.0046	0.0051	0.0039	TERC	328
328	0.0018	0.0025	0.0026	0.0021	TERC	329
329	0.0027	0.0028	0.003	0.0033	TERC	330
330	0.0029	0.0026	0.0145	0.0122	TERC	331
331	0.0027	0.0017	0.013	0.0128	TERC	332
332	0.0008	0.0008	0.004	0.0033	TERC	333
333	0.0057	0.0059	0.0073	0.0052	TERC	334
334	0.0066	0.0072	0.0062	0.0058	TERC	335
335	0.0037	0.0034	0.0142	0.0137	TERC	336
336	0.004	0.0032	0.0085	0.0067	TERC	337
337	0.0063	0.0049	0.0155	0.0139	TERC	338
338	0.0016	0.0012	0.009	0.007	TERC	339
339	0.001	0.0014	0.0024	0.0012	TERC	340
340	0.0021	0.0017	0.0033	0.0027	TERC	341
341	0.0016	0.0019	0.004	0.0019	TERC	342
342	0.0024	0.0041	0.0045	0.0047	TERC	343
343	0.0052	0.0055	0.0374	0.0299	TERC	344
344	0.0027	0.0033	0.0203	0.0166	TERC	345
345	0.0037	0.0033	0.0102	0.0068	TERC	346
346	0.0041	0.0049	0.0193	0.0142	TERC	347
347	0.0026	0.0025	0.0188	0.0168	TERC	348
348	0.0028	0.002	0.0147	0.0141	TERC	349
349	0.0031	0.003	0.0042	0.004	TERC	350
350	0.0036	0.0053	0.0037	0.0051	TERC	351
351	0.0027	0.0024	0.0021	0.0019	TERC	352
352	0.009	0.0093	0.0082	0.0102	TERC	353
353	0.0038	0.0036	0.0022	0.0035	TERC	354
354	0.0011	0.0023	0.0014	0.0015	TERC	355
355	0.0041	0.0043	0.0054	0.0045	TERC	356
356	0.0015	0.0019	0.0034	0.0019	TERC	357
357	0.0024	0.0031	0.0113	0.0108	TERC	358
358	0.0033	0.0026	0.0044	0.0041	TERC	359
359	0.0026	0.0032	0.0044	0.0029	TERC	360
360	0.0014	0.0019	0.0021	0.0018	TERC	361
361	0.0073	0.0078	0.0153	0.0169	TERC	362
362	0.0022	0.0016	0.0041	0.0053	TERC	363
363	0.0035	0.0045	0.0159	0.0178	TERC	364
364	0.0014	0.0016	0.006	0.0051	TERC	365
365	0.0091	0.0098	0.0488	0.0496	TERC	366
366	0.0031	0.0038	0.0153	0.0158	TERC	367
367	0.0022	0.002	0.0018	0.0017	TERC	368
368	0.0025	0.0027	0.0022	0.002	TERC	369
369	0.003	0.0037	0.0021	0.0034	TERC	370
370	0.004	0.0034	0.0041	0.0041	TERC	371
371	0.0015	0.0021	0.0018	0.0008	TERC	372
372	0.0032	0.0025	0.0041	0.004	TERC	373
373	0.0038	0.004	0.0035	0.0028	TERC	374
374	0.0063	0.0066	0.0089	0.0074	TERC	375
375	0.015	0.0152	0.0263	0.0258	TERC	376
376	0.0062	0.0062	0.0094	0.0094	TERC	377
377	0.0142	0.0152	0.0211	0.0202	TERC	378
378	0.0074	0.0078	0.0078	0.0088	TERC	379
379	0.0077	0.0082	0.0208	0.0189	TERC	380
380	0.0099	0.012	0.0097	0.0103	TERC	381
381	0.0043	0.004	0.0111	0.0122	TERC	382
382	0.0075	0.0083	0.0084	0.0098	TERC	383
383	0.0028	0.0022	0.0094	0.0106	TERC	384
384	0.01	0.0099	0.1019	0.0955	TERC	385
385	0.0045	0.0044	0.0068	0.0068	TERC	386
386	0.003	0.0036	0.0038	0.0034	TERC	387
387	0.0043	0.0036	0.0052	0.0055	TERC	388
388	0.0022	0.002	0.0039	0.0041	TERC	389
389	0.0037	0.0038	0.0048	0.0054	TERC	390
390	0.0026	0.0027	0.0264	0.0246	TERC	391
391	0.0034	0.0034	0.0501	0.0505	TERC	392
392	0.0065	0.0047	0.0115	0.0105	TERC	393
393	0.0055	0.0063	0.0109	0.0104	TERC	394
394	0.0115	0.01	0.0114	0.011	TERC	395
395	0.0038	0.0052	0.0036	0.003	TERC	396
396	0.0021	0.0043	0.0028	0.0038	TERC	397
397	0.0052	0.0037	0.0059	0.0069	TERC	398
398	0.0051	0.0036	0.0046	0.0052	TERC	399
399	0.0037	0.0032	0.0058	0.0052	TERC	400
400	0.0058	0.0045	0.0084	0.0085	TERC	401
401	0.0088	0.0076	0.006	0.0089	TERC	402
402	0.0025	0.003	0.0027	0.003	TERC	403
403	0.0023	0.003	0.003	0.0023	TERC	404
404	0.0063	0.0059	0.007	0.0065	TERC	405
405	0.0031	0.0031	0.003	0.0033	TERC	406
406	0.0008	0.0013	0.0016	0.0012	TERC	407
407	0.0012	0.0015	0.0019	0.0008	TERC	408
408	0.0017	0.0019	0.0014	0.0023	TERC	409
409	0.0041	0.0036	0.0027	0.0026	TERC	410
410	0.0023	0.0024	0.0021	0.0026	TERC	411
411	0.0017	0.0019	0.0018	0.0022	TERC	412
412	0.0041	0.005	0.0039	0.0039	TERC	413
413	0.0048	0.0043	0.0085	0.0098	TERC	414
414	0.0014	0.0017	0.0132	0.0112	TERC	415
415	0.0041	0.0047	0.0115	0.0092	TERC	416
416	0.0021	0.0028	0.0088	0.0087	TERC	417
417	0.0029	0.0028	0.0052	0.0039	TERC	418
418	0.0016	0.0017	0.0057	0.0047	TERC	419
419	0.0018	0.0027	0.002	0.0017	TERC	420
420	0.0008	0.0011	0.0009	0.0011	TERC	421
421	0.0012	0.0012	0.0007	0.002	TERC	422
422	0.0023	0.0026	0.0027	0.0024	TERC	423
423	0.0028	0.0025	0.0022	0.0028	TERC	424
424	0.0024	0.0031	0.0049	0.0057	TERC	425
425	0.0037	0.0033	0.0201	0.0189	TERC	426
426	0.0054	0.0043	0.011	0.0075	TERC	427
427	0.0014	0.0016	0.0017	0.0009	TERC	428
428	0.0022	0.0025	0.0022	0.002	TERC	429
429	0.0033	0.0022	0.0013	0.0012	TERC	430
430	0.0021	0.0017	0.0027	0.0031	TERC	431
431	0.006	0.0057	0.004	0.003	TERC	432
432	0.0004	0.0009	0.0011	0.0009	TERC	433
433	0.006	0.007	0.0039	0.0042	TERC	434
434	0.0007	0.0005	0.0013	0.0007	TERC	435
435	0.0026	0.0019	0.002	0.0043	TERC	436
436	0	0	0	0	TERC	437
437	0	0	0	0	TERC	438
